# Forsythoside B attenuates neuropathic pain by suppressing USP7/HIF-1α-mediated microglial glycolytic reprogramming

**DOI:** 10.64898/2026.09.20.752649

**Authors:** Zhen dai, Hao Wang, Yang Yanfeng

## Abstract

Neuropathic pain involves spinal microglial activation and metabolic changes. Forsythoside B (FB) has anti-inflammatory effects, but its role in neuropathic pain and microglial glycolysis remains unclear. We investigated the effects and mechanisms of FB in mice with chronic constriction injury (CCI) and in LPS-stimulated BV2 microglia. FB reduced mechanical allodynia and thermal hyperalgesia in CCI mice. FB also reduced the spinal levels of HIF-1α, HK2, PKM2, LDHA, and CD86. It decreased the proportion of IBA1+/CD86+ cells and the levels of IL-1β, IL-6, and TNF-α. In LPS-stimulated BV2 microglia, FB reduced glycolysis-related proteins, proinflammatory markers, and cytokine release. FB also reduced glycolytic activity and partly restored basal mitochondrial respiration. FB did not change Hif1a mRNA levels. However, it increased HIF-1α ubiquitination and promoted its proteasome-dependent degradation. HIF-1α overexpression partly reversed the effects of FB on glycolytic enzymes, CD86 expression, and proinflammatory cytokine production. Immunoprecipitation followed by mass spectrometry and UbiBrowser analysis identified USP7 as a candidate HIF-1α-associated deubiquitinase. Molecular docking and cellular thermal shift assays supported a possible interaction between FB and USP7. FB reduced the association between USP7 and HIF-1α. USP7 knockdown produced effects similar to those of FB on HIF-1α ubiquitination and downstream glycolytic and inflammatory responses. Overall, FB alleviated neuropathic pain and reduced proinflammatory microglial responses. These effects may involve the promotion of HIF-1α degradation through modulation of the USP7-HIF-1α regulatory axis.

**Graphical abstract:** 
