## Supplementary_Table_1 for "Forsythoside B attenuates neuropathic pain by suppressing USP7/HIF-1α-mediated microglial glycolytic reprogramming"

### Sheet: Supplementary Table 1
Supplementary Table 1. Sequences of siRNAs targeting mouse Usp7 and the negative-control siRNA.
siRNA	Sense strand (5′-3′)	Antisense strand (5′-3′)
siUsp7-1 (siRNA-463)	CAAGCAGUGCUGAAGAUAAUATT	UAUUAUCUUCAGCACUGCUUGTT
siUsp7-2 (siRNA-1082)	CUGAUAGGAGAGAAGAUUAUUTT	AAUAAUCUUCUCUCCUAUCAGTT
siUsp7-3 (siRNA-1534)	GAAGCCAUUGAGCACAAUUAUTT	AUAAUUGUGCUCAAUGGCUUCTT
Negative-control siRNA	UUCUCCGAACGUGUCACGUTT	ACGUGACACGUUCGGAGAATT
