## Supplementary_Table_2 for "Forsythoside B attenuates neuropathic pain by suppressing USP7/HIF-1α-mediated microglial glycolytic reprogramming"

### Sheet: Summary
HIF1A ubiquitination and deubiquitination candidate regulators
Category	Count
Deubiquitinating enzymes	7
E3 ubiquitin ligases	8
Regulator class	Target gene	Candidate gene	Source	PMID	Supporting evidence
DUB	HIF1A	UCHL1	MEDLINE	28778421	Directly interacts with HIF-1α and mediates its deubiquitination and stabilization.
DUB	HIF1A	USP8	MEDLINE	28279784	Database-supported candidate; no descriptive sentence provided in the source file.
DUB	HIF1A	USP7	MEDLINE	27934968	HAUSP (USP7) deubiquitinates HIF-1α and promotes its stabilization.
DUB	HIF1A	TRIM44	MEDLINE	30089913	Acts as a deubiquitinase for HIF-1α and stabilizes HIF-1α under hypoxia and normoxia.
DUB	HIF1A	USP28	MEDLINE	27775833	Database-supported candidate; no descriptive sentence provided in the source file.
DUB	HIF1A	USP22	MEDLINE	31776228	Promotes hypoxia-induced glycolysis by deubiquitinating and stabilizing HIF-1α.
DUB	HIF1A	USP20	MEDLINE	23750477	Stabilizes HIF-1α by counteracting VHL E3 ligase complex-mediated degradation.
E3 ligase	HIF1A	SIAH2	MEDLINE	22055192	Database-supported candidate (UbiNet 2.0).
E3 ligase	HIF1A	PRKN	MEDLINE	29180628	Database-supported candidate; no descriptive sentence provided in the source file.
E3 ligase	HIF1A	VHL	MEDLINE	20078552	VHL-elongin B-elongin C complex contributes to ubiquitin-dependent HIF-1α degradation.
E3 ligase	HIF1A	RACK1	MEDLINE	17244529	Competes with HSP90 for HIF-1α binding and promotes oxygen-independent HIF-1α degradation.
E3 ligase	HIF1A	MDM2	MEDLINE	10640274	Database-supported candidate (UbiNet 2.0).
E3 ligase	HIF1A	SIAH1	MEDLINE	17047048	SIAH1 upregulation promotes degradation of prolyl HIF hydroxylases that mark HIF-1α for degradation.
E3 ligase	HIF1A	FBXW7	MEDLINE	24658274	Database-supported candidate (UbiNet 2.0).
E3 ligase	HIF1A	STUB1	MEDLINE	19940151	Database-supported candidate (UbiNet 2.0).

### Sheet: Deubiquitination
Regulator class	Target gene	Candidate gene	Species	Source	PMID	Supporting evidence
DUB	HIF1A	UCHL1	H. sapiens	MEDLINE	28778421	Directly interacts with HIF-1α and mediates its deubiquitination and stabilization.
DUB	HIF1A	USP8	H. sapiens	MEDLINE	28279784	Database-supported candidate; no descriptive sentence provided in the source file.
DUB	HIF1A	USP7	H. sapiens	MEDLINE	27934968	HAUSP (USP7) deubiquitinates HIF-1α and promotes its stabilization.
DUB	HIF1A	TRIM44	H. sapiens	MEDLINE	30089913	Acts as a deubiquitinase for HIF-1α and stabilizes HIF-1α under hypoxia and normoxia.
DUB	HIF1A	USP28	H. sapiens	MEDLINE	27775833	Database-supported candidate; no descriptive sentence provided in the source file.
DUB	HIF1A	USP22	H. sapiens	MEDLINE	31776228	Promotes hypoxia-induced glycolysis by deubiquitinating and stabilizing HIF-1α.
DUB	HIF1A	USP20	H. sapiens	MEDLINE	23750477	Stabilizes HIF-1α by counteracting VHL E3 ligase complex-mediated degradation.

### Sheet: Ubiquitination
Regulator class	Target gene	Candidate gene	Species	Source	PMID	Supporting evidence
E3 ligase	HIF1A	SIAH2	H. sapiens	MEDLINE	22055192	Database-supported candidate (UbiNet 2.0).
E3 ligase	HIF1A	PRKN	H. sapiens	MEDLINE	29180628	Database-supported candidate; no descriptive sentence provided in the source file.
E3 ligase	HIF1A	VHL	H. sapiens	MEDLINE	20078552	VHL-elongin B-elongin C complex contributes to ubiquitin-dependent HIF-1α degradation.
E3 ligase	HIF1A	RACK1	H. sapiens	MEDLINE	17244529	Competes with HSP90 for HIF-1α binding and promotes oxygen-independent HIF-1α degradation.
E3 ligase	HIF1A	MDM2	H. sapiens	MEDLINE	10640274	Database-supported candidate (UbiNet 2.0).
E3 ligase	HIF1A	SIAH1	H. sapiens	MEDLINE	17047048	SIAH1 upregulation promotes degradation of prolyl HIF hydroxylases that mark HIF-1α for degradation.
E3 ligase	HIF1A	FBXW7	H. sapiens	MEDLINE	24658274	Database-supported candidate (UbiNet 2.0).
E3 ligase	HIF1A	STUB1	H. sapiens	MEDLINE	19940151	Database-supported candidate (UbiNet 2.0).
