## Supplementary_Table_3 for "Forsythoside B attenuates neuropathic pain by suppressing USP7/HIF-1α-mediated microglial glycolytic reprogramming"

### Sheet: Supplementary Table 3
Supplementary Table 3. Ubiquitin-related proteins identified by HIF-1α immunoprecipitation coupled with mass spectrometry in LPS-stimulated BV2 microglia.
Gene symbol	Protein name	Entrez Gene ID	Protein description	Peptides	Unique peptides
Usp47	Usp47	-	A0A1L1SV73_MOUSE Ubiquitin carboxyl-terminal hydrolase 47 OS=Mus musculus OX=10090 GN=Usp47 PE=1 SV=1	18	14
Trim21	Trim21	20821	Q921V6_MOUSE E3 ubiquitin-protein ligase TRIM21 OS=Mus musculus OX=10090 GN=Trim21 PE=2 SV=1	11	11
Usp10	Usp10	22224	UBP10_MOUSE Ubiquitin carboxyl-terminal hydrolase 10 OS=Mus musculus OX=10090 GN=Usp10 PE=1 SV=3	13	10
Usp5	Usp5	22225	UBP5_MOUSE Ubiquitin carboxyl-terminal hydrolase 5 OS=Mus musculus OX=10090 GN=Usp5 PE=1 SV=1	18	12
Maea	Maea	59003	MAEA_MOUSE E3 ubiquitin-protein transferase MAEA OS=Mus musculus OX=10090 GN=Maea PE=1 SV=1	5	3
Trim56	Trim56	384309	A0A0R4J0Q6_MOUSE E3 ubiquitin-protein ligase TRIM56 OS=Mus musculus OX=10090 GN=Trim56 PE=1 SV=1	5	4
Birc6	Birc6	-	S4R2P8_MOUSE Dual E2 ubiquitin-conjugating enzyme/E3 ubiquitin-protein ligase BIRC6 OS=Mus musculus OX=10090 GN=Birc6 PE=1 SV=1	35	23
Rnf114	Rnf114	81018	Q8C521_MOUSE E3 ubiquitin-protein ligase RNF114 OS=Mus musculus OX=10090 GN=Rnf114 PE=2 SV=1	3	3
Trim33	Trim33	94093	TRI33_MOUSE E3 ubiquitin-protein ligase TRIM33 OS=Mus musculus OX=10090 GN=Trim33 PE=1 SV=2	10	3
Ubap2	Ubap2	68926	UBAP2_MOUSE Ubiquitin-associated protein 2 OS=Mus musculus OX=10090 GN=Ubap2 PE=1 SV=1	9	5
Mycbp2	Mycbp2	105689	MYCB2_MOUSE E3 ubiquitin-protein ligase MYCBP2 OS=Mus musculus OX=10090 GN=Mycbp2 PE=1 SV=3	13	4
Ube2j1	Ube2j1	-	B1AWT7_MOUSE Ubiquitin-conjugating enzyme E2J 1 (Fragment) OS=Mus musculus OX=10090 GN=Ube2j1 PE=1 SV=1	3	3
Rnf213	Rnf213	672511	RN213_MOUSE E3 ubiquitin-protein ligase RNF213 OS=Mus musculus OX=10090 GN=Rnf213 PE=1 SV=3	24	20
Ubl4a	Ubl4a	27643; 100169864	UBL4A_MOUSE Ubiquitin-like protein 4A OS=Mus musculus OX=10090 GN=Ubl4a PE=1 SV=1	5	4
Mindy1	Mindy1	75007	B7ZMR0_MOUSE Ubiquitin carboxyl-terminal hydrolase OS=Mus musculus OX=10090 GN=Mindy1 PE=2 SV=1	6	5
Dtx3l	Dtx3l	209200	I6L9G8_MOUSE E3 ubiquitin-protein ligase OS=Mus musculus OX=10090 GN=Dtx3l PE=2 SV=1	5	5
Herc4	Herc4	67345	HERC4_MOUSE Probable E3 ubiquitin-protein ligase HERC4 OS=Mus musculus OX=10090 GN=Herc4 PE=1 SV=2	12	12
Ubr1	Ubr1	22222	Q2M4I1_MOUSE E3 ubiquitin-protein ligase OS=Mus musculus OX=10090 GN=Ubr1 PE=3 SV=1	7	5
Uba5	Uba5	66663	UBA5_MOUSE Ubiquitin-like modifier-activating enzyme 5 OS=Mus musculus OX=10090 GN=Uba5 PE=1 SV=2	4	3
Marchf5	Marchf5	69104	A2RTC8_MOUSE E3 ubiquitin-protein ligase MARCHF5 OS=Mus musculus OX=10090 GN=Marchf5 PE=1 SV=1	6	5
Vcpip1	Vcpip1	70675	Q80T83_MOUSE Deubiquitinating protein VCPIP1 (Fragment) OS=Mus musculus OX=10090 GN=Vcpip1 PE=2 SV=1	17	5
Uba1	Uba1	22201	A0A1S6GWH5_MOUSE Ubiquitin-like modifier-activating enzyme 1 OS=Mus musculus OX=10090 GN=Uba1 PE=2 SV=1	34	26
Usp7	Usp7	252870	F8VPX1_MOUSE Ubiquitin carboxyl-terminal hydrolase 7 OS=Mus musculus OX=10090 GN=Usp7 PE=1 SV=1	26	20
Wwp2	Wwp2	66894	WWP2_MOUSE NEDD4-like E3 ubiquitin-protein ligase WWP2 OS=Mus musculus OX=10090 GN=Wwp2 PE=1 SV=1	3	3
Arih2	Arih2	23807	Q3TK92_MOUSE E3 ubiquitin-protein ligase ARIH2 OS=Mus musculus OX=10090 GN=Arih2 PE=1 SV=1	4	3
Ube2n	Ube2n	93765	UBE2N_MOUSE Ubiquitin-conjugating enzyme E2 N OS=Mus musculus OX=10090 GN=Ube2n PE=1 SV=1	7	3
Ltn1	Ltn1	78913	LTN1_MOUSE E3 ubiquitin-protein ligase listerin OS=Mus musculus OX=10090 GN=Ltn1 PE=1 SV=3	25	12
Irf2bpl	Irf2bpl	238330	I2BPL_MOUSE Probable E3 ubiquitin-protein ligase IRF2BPL OS=Mus musculus OX=10090 GN=Irf2bpl PE=1 SV=1	13	10
Adrm1b	Adrm1b	100043022	A0A0A6YVU8_MOUSE Proteasomal ubiquitin receptor ADRM1 OS=Mus musculus OX=10090 GN=Adrm1b PE=3 SV=1	6	3
Ube2g1	Ube2g1	67128	UB2G1_MOUSE Ubiquitin-conjugating enzyme E2 G1 OS=Mus musculus OX=10090 GN=Ube2g1 PE=1 SV=3	4	3
Tu11	Tu11	100169864	B2M0S0_MOUSE Ubiquitin-like protein 4A OS=Mus musculus OX=10090 GN=Gm44504 PE=2 SV=1	5	4
Usp15	Usp15	14479	UBP15_MOUSE Ubiquitin carboxyl-terminal hydrolase 15 OS=Mus musculus OX=10090 GN=Usp15 PE=1 SV=1	22	9
Itch	Itch	16396	ITCH_MOUSE E3 ubiquitin-protein ligase Itchy OS=Mus musculus OX=10090 GN=Itch PE=1 SV=2	7	5
Usp9x	Usp9x	22284	USP9X_MOUSE Ubiquitin carboxyl-terminal hydrolase 9X OS=Mus musculus OX=10090 GN=Usp9x PE=1 SV=2	34	13
Ubr4	Ubr4	69116	UBR4_MOUSE E3 ubiquitin-protein ligase UBR4 OS=Mus musculus OX=10090 GN=Ubr4 PE=1 SV=1	28	22
Ube2z	Ube2z	268470	UBE2Z_MOUSE Ubiquitin-conjugating enzyme E2 Z OS=Mus musculus OX=10090 GN=Ube2z PE=1 SV=2	8	8
Ublcp1	Ublcp1	79560	UBCP1_MOUSE Ubiquitin-like domain-containing CTD phosphatase 1 OS=Mus musculus OX=10090 GN=Ublcp1 PE=1 SV=1	4	4
Rnf20	Rnf20	109331	BRE1A_MOUSE E3 ubiquitin-protein ligase BRE1A OS=Mus musculus OX=10090 GN=Rnf20 PE=1 SV=2	10	4
Rnf126	Rnf126	70294	RN126_MOUSE E3 ubiquitin-protein ligase RNF126 OS=Mus musculus OX=10090 GN=Rnf126 PE=1 SV=1	4	4
Urm1	Urm1	68205	URM1_MOUSE Ubiquitin-related modifier 1 OS=Mus musculus OX=10090 GN=Urm1 PE=1 SV=1	3	3
Rnf40	Rnf40	233900	BRE1B_MOUSE E3 ubiquitin-protein ligase BRE1B OS=Mus musculus OX=10090 GN=Rnf40 PE=1 SV=2	9	9
Trim32	Trim32	69807	Q3TLR3_MOUSE E3 ubiquitin-protein ligase TRIM32 OS=Mus musculus OX=10090 GN=Trim32 PE=1 SV=1	7	6
Znf598	Znf598	213753	ZN598_MOUSE E3 ubiquitin-protein ligase ZNF598 OS=Mus musculus OX=10090 GN=Znf598 PE=1 SV=1	7	7
Atg3	Atg3	67841	ATG3_MOUSE Ubiquitin-like-conjugating enzyme ATG3 OS=Mus musculus OX=10090 GN=Atg3 PE=1 SV=1	6	6
Adrm1	Adrm1	56436	ADRM1_MOUSE Proteasomal ubiquitin receptor ADRM1 OS=Mus musculus OX=10090 GN=Adrm1 PE=1 SV=2	6	3
Ube3c	Ube3c	100763	UBE3C_MOUSE Ubiquitin-protein ligase E3C OS=Mus musculus OX=10090 GN=Ube3c PE=1 SV=2	9	4
Otub1	Otub1	107260	OTUB1_MOUSE Ubiquitin thioesterase OTUB1 OS=Mus musculus OX=10090 GN=Otub1 PE=1 SV=2	7	3
Ube2o	Ube2o	217342	UBE2O_MOUSE (E3-independent) E2 ubiquitin-conjugating enzyme UBE2O OS=Mus musculus OX=10090 GN=Ube2o PE=1 SV=3	16	16
Isg15	Isg15	100038882	ISG15_MOUSE Ubiquitin-like protein ISG15 OS=Mus musculus OX=10090 GN=Isg15 PE=1 SV=4	6	6
Otulin	Otulin	432940	OTUL_MOUSE Ubiquitin thioesterase otulin OS=Mus musculus OX=10090 GN=Otulin PE=1 SV=1	6	3
Usp24	Usp24	329908	UBP24_MOUSE Ubiquitin carboxyl-terminal hydrolase 24 OS=Mus musculus OX=10090 GN=Usp24 PE=1 SV=1	15	15
Herc1	Herc1	235439	E9PZP8_MOUSE HECT-type E3 ubiquitin transferase OS=Mus musculus OX=10090 GN=Herc1 PE=1 SV=1	10	6
Ube3a	Ube3a	22215	UBE3A_MOUSE Ubiquitin-protein ligase E3A OS=Mus musculus OX=10090 GN=Ube3a PE=1 SV=2	12	7
Usp39	Usp39	28035	UBP39_MOUSE Ubiquitin carboxyl-terminal hydrolase 39 OS=Mus musculus OX=10090 GN=Usp39 PE=1 SV=2	12	10
Uhrf1	Uhrf1	18140	UHRF1_MOUSE E3 ubiquitin-protein ligase UHRF1 OS=Mus musculus OX=10090 GN=Uhrf1 PE=1 SV=2	6	3
Ube2q1	Ube2q1	70093	UB2Q1_MOUSE Ubiquitin-conjugating enzyme E2 Q1 OS=Mus musculus OX=10090 GN=Ube2q1 PE=1 SV=2	7	7
DXS254E	DXS254E	27643	Q91V47_MOUSE Ubiquitin-like protein 4A (Fragment) OS=Mus musculus OX=10090 GN=DXS254E PE=4 SV=1	5	4
Note: Peptides and unique peptides indicate the total and unique peptide counts, respectively, identified by IP-MS.
